# A modular dCas9-based recruitment platform for combinatorial epigenome editing

**DOI:** 10.1101/2022.07.01.498378

**Authors:** Tessa Swain, Christian Pflueger, Saskia Freytag, Daniel Poppe, Jahnvi Pflueger, Trung Nguyen, Ji Kevin Li, Ryan Lister

**Author notes:** These authors contributed equally (Tessa Swain, Christian Pflueger). The authors wish it to be known that, in their opinion, the first two authors should be regarded as joint First Authors.

## Abstract

CRISPR-dCas9 based targeted epigenome editing tools allow precise manipulation and functional investigation of various genome modifications. However, these tools often display substantial context dependency, with highly variable efficacy between target genes and cell types, potentially due to underlying variation in the chromatin modifications present. While simultaneous recruitment of multiple distinct ‘effector’ chromatin regulators has improved efficacy, these systems typically lack control over which effectors bind and their spatial organisation. To overcome this we have created a new modular combinatorial epigenome editing platform, called SSSavi. This system acts as an interchangeable and reconfigurable docking platform fused to dCas9 to enable simultaneous recruitment of up to four different effectors, allowing precise control and reconfiguration of the effector composition and spatial ordering of their binding. We demonstrate the activity and specificity of the SSSavi system and compare it to existing multi-effector targeting systems, establishing its efficacy. Furthermore, by altering the spatial ordering of effector recruitment, across multiple target genes and cell lines, we demonstrate the importance of effector recruitment order for effective transcriptional regulation. Together, this system offers the capacity to explore effector co-recruitment to specific loci to potentially enhance the manipulation of chromatin contexts previously resistant to targeted epigenomic editing.
