## Supplementary_Excel_File_S1 for "A modular dCas9-based recruitment platform for combinatorial epigenome editing"

### Sheet: Plasmid details
Plasmid Ref	Construct	Figure	Selection	SuppInfo/Addgene
	LLP773_pLenti-6xHRBKET-sgRNA	all	mCherry	Addgene
SSP005	LLP774_dCas9-Spy-Snoop-Sunx5-Avi-Tag-BFP (dCas9-SSSavi-BFP)	1, 3, S2, S4	BFP	Addgene
	LLP775_𝛼GCN4-p65HSF1-CO	1, 2, S2, S4	GFP	Addgene
SSP013	LLP776_SpyCatcher-p65HSF1-CO	2021-01-02	GFP	Addgene
SSP014	LLP777_SnoopCatcher-p65HSF1-CO	2021-01-02	GFP	Addgene
SSP015	LLP778_Traptavidin-p65HSF1-CO	2021-01-02	GFP	Addgene
SSP073	dCas9-VP64	3	BFP	Supp Info S1
SSP016	dCas9-p65HSF1	3, S4	BFP	Supp Info S2
SSP037	dCas9-VPR	3	BFP	Supp Info S3
	LLP779_𝛼GCN4-VP64-CO	3	GFP	Addgene
SSP012	dCas9-SunTagx5-BFP	2, 3, S4	BFP	Supp Info S4
SSP017	LLP780_SpyCatcher-KRAB-CO	4	GFP	Addgene
SSP018	LLP781_SnoopCatcher-KRAB-CO	4	GFP	Addgene
SSP019	LLP782_Traptavidin-KRAB-CO	4	GFP	Addgene
SSP038	LLP783_SpyCatcher-DNMT3A-CO	4	GFP	Addgene
SSP047	LLP784_SnoopCatcher-DNMT3A-CO	4	GFP	Addgene
SSP056	LLP785_Traptavidin-DNMT3A-CO	4	GFP	Addgene
SSP065	LLP786_SpyCatcher-EZH2-FL-CO	4	GFP	Addgene
SSP066	LLP787_SnoopCatcher-EZH2-FL-CO	4	GFP	Addgene
SSP067	LLP788_Traptavidin-EZH2-FL-CO	4	GFP	Addgene
	LLP618_𝛼GCN4-KRAB-CO	4, S2	GFP	Addgene
	LLP789_𝛼GCN4-DNMT3A-CO	4	GFP	Addgene
	LLP790_𝛼GCN4-EZH2-FL-CO	4	GFP	Addgene
	LLP617_𝛼GCN4-mCherry	4, S2	GFP/mCherry	Addgene
SSP074	LLP791_PB_dCas9-SSSavi_BirA	4	Hygro	Addgene
SSP001	dCas9-SpyTagx1-BFP	S1	BFP	Supp Info S5
SSP002	dCas9-SnoopTagx1-BFP	S1	BFP	Supp Info S6
SSP030	dCas9-SpyCatcherx1-BFP	S1	BFP	Supp Info S7
SSP031	dCas9-SnoopCatcherx1-BFP	S1	BFP	Supp Info S8
SSP032	SpyTag-p65HSF1-CO	S1	GFP	Supp Info S9
SSP033	SnoopTag-p65HSF1-CO	S1	GFP	Supp Info S10
SSP004	dCas9-Spy-Snoop-Sun-Avi-Tag-BFP	S4	BFP	Supp Info S11
SSP006	SpyCatcher-GFP-p65HSF1-CO	S3	GFP	Supp Info S12
SSP007	SpyCatcher-linker-p65HSF1-CO	S3	none	Supp Info S13
SSP008	SnoopCatcher-GFP-p65HSF1-CO	S3	GFP	Supp Info S14
SSP009	SnoopCatcher-linker-p65HSF1-CO	S3	none	Supp Info S15
SSP010	Traptavidin-GFP-p65HSF1-CO	S3	GFP	Supp Info S16
SSP011	Traptavidin-linker-p65HSF1-CO	S3	none	Supp Info S17
SSP068	dCas9-SpyTagx5-BFP	2	BFP	Supp Info S18
SSP069	dCas9-SnoopTagx5-BFP	2	BFP	Supp Info S19
SSP003	dCas9-AviTagx1-BFP	2	BFP	Supp Info S20
